# Open-ended molecular recording of sequential cellular events into DNA

**DOI:** 10.1101/2021.11.05.467507

**Authors:** Theresa B. Loveless, Courtney K. Carlson, Catalina A. Dentzel Helmy, Vincent J. Hu, Sara K. Ross, Matt C. Demelo, Ali Murtaza, Guohao Liang, Michelle Ficht, Arushi Singhai, Marcello J. Pajoh-Casco, Chang C. Liu

## Abstract

Genetically encoded DNA recorders noninvasively convert transient biological events into durable mutations in a cell’s genome, allowing for the later reconstruction of cellular experiences using high-throughput DNA sequencing^1^. Existing DNA recorders have achieved high-information recording^2–15^, durable recording^3,5–10,13,15–19^, multiplexed recording of several cellular signals^5–8,19,20^, and temporally resolved signal recording^5–8,19,20^, but not all at the same time in mammalian cells. We present a DNA recorder called peCHYRON (prime editing^21^ Cell HistorY Recording by Ordered iNsertion) that does. In peCHYRON, mammalian cells are engineered to express prime editor and a collection of prime editing guide RNAs^21^ (pegRNAs) that facilitate iterative rounds of prime editing. In each round of editing, prime editor inserts a variable triplet DNA sequence alongside a constant propagator sequence that deactivates the previous and activates the next step of insertion. Editing can continue indefinitely because each insertion adds the complete sequence needed to initiate the next step. Because only one active target site is present at any given time, insertions accumulate sequentially, in a unidirectional order. Thus, temporal information is preserved in the order of insertions. Durability is achieved through the use of a prime editor that only nicks a single DNA strand, effectively avoiding deletion mutations that could otherwise corrupt the information stored at the recording locus. High-information content is established by co-expressing a variety of pegRNAs, each harboring unique triplet DNA sequences. We demonstrate that constitutive expression of such a library of pegRNAs generates insertion patterns that support straightforward reconstruction of cell lineage relationships. In an alternative pegRNA expression scheme, we also achieve multiplexed recording by manually pulsing expression of different pegRNAs, then reconstructing pulse sequences from the peCHYRON records. Additionally, we coupled the expression of specific pegRNAs to specific biological stimuli, which allowed temporally resolved, multiplexed recording of chemical exposures in populations of mammalian cells.
