## Supplementary Table 4 for "Open-ended molecular recording of sequential cellular events into DNA"

### Sheet: legend
Supplementary Table 4. Guide to plasmids used, HTS datasets available at the NCBI Sequence Read Archive, HTS primers, and cell lines. a, List of plasmids transfected into cells for each experiment described in the main text and supplements. Full maps are available at github.com/liusynevolab/peCHYRON-plasmids. b, Names and amounts of PiggyBac cargo plasmids used to make stable cell lines. c, List …

### Sheet: a. plasmids
Figure	Panel	Sample Label	Transfected Plasmids
2	a	PE3	pCMV-PE2 (Addgene 132775), pTBL1514, and pTBL1321
2	a	PE2	pCMV-PE2 and pTBL1514
2	b	6xHis-18bp	pCMV-PE2 and pTBL1514
2	b	1	pCMV-PE2 and pTBL1533
2	b	2	pCMV-PE2 and pTBL1583
2	b	3	pCMV-PE2 and pTBL1584
2	b	4	pCMV-PE2 and pTBL1585
2	b	5	pCMV-PE2 and pTBL1586
2	b	6	pCMV-PE2 and pTBL1587
2	b	7	pCMV-PE2 and pTBL1588
2	b	8	pCMV-PE2 and pTBL1589
2	b	9	pCMV-PE2 and pTBL1590
2	b	10	pCMV-PE2 and pTBL1591
2	b	11	pCMV-PE2 and pTBL1592
2	b	12	pCMV-PE2 and pTBL1593
2	b	13	pCMV-PE2 and pTBL1614
2	b	14	pCMV-PE2 and pTBL1615
2	b	15	pCMV-PE2 and pTBL1616
2	b	16	pCMV-PE2 and pTBL1617
2	b	17	pCMV-PE2 and pTBL1618
2	b	18	pCMV-PE2 and pTBL1619
2	b	19	pCMV-PE2 and pTBL1620
2	b	20	pCMV-PE2 and pTBL1621
2	c	screen	pCMV-PE2 and pTBL1651
2	d	both	pCMV-PEmax (Addgene 174820) and see Supplementary Table 1 (pTBL1837 as an example)
2	f	-	pCMV-PEmax (Addgene 174820), pTBL1533, pTBL071
2	f	+	pCMV-PEmax, pTBL1533, pTBL2651
ExFig1	a	signature-1	pCMV-PE2 and pTBL1647
ExFig1	a	signature-2	pCMV-PE2 and pTBL1655
ExFig1	a	signature-3	pCMV-PE2 and pTBL1656
ExFig1	a	signature-4	pCMV-PE2 and pTBL1657
ExFig1	a	signature-5	pCMV-PE2 and pTBL1658
ExFig1	a	signature-6	pCMV-PE2 and pTBL1659
ExFig1	a	signature-7	pCMV-PE2 and pTBL1660
ExFig1	a	signature-8	pCMV-PE2 and pTBL1661
ExFig1	a	signature-9	pCMV-PE2 and pTBL1662
ExFig1	a	signature-10	pCMV-PE2 and pTBL1663
ExFig1	a	signature-11	pCMV-PE2 and pTBL1664
ExFig1	a	signature-12	pCMV-PE2 and pTBL1665
ExFig1	a	signature-13	pCMV-PE2 and pTBL1666
ExFig1	a	signature-14	pCMV-PE2 and pTBL1667
ExFig1	a	signature-15	pCMV-PE2 and pTBL1668
ExFig1	a	signature-16	pCMV-PE2 and pTBL1669
ExFig1	a	signature-17	pCMV-PE2 and pTBL1670
ExFig1	a	PBS_length-8nt	pCMV-PE2 and pTBL1707
ExFig1	a	PBS_length-9nt	pCMV-PE2 and pTBL1706
ExFig1	a	PBS_length-10nt	pCMV-PE2 and pTBL1705
ExFig1	a	PBS_length-11nt	pCMV-PE2 and pTBL1704
ExFig1	a	PBS_length-12nt	pCMV-PE2 and pTBL1703
ExFig1	a	PBS_length-13nt	pCMV-PE2 and pTBL1702
ExFig1	a	PBS_length-14nt	pCMV-PE2 and pTBL1701
ExFig1	a	PBS_length-15nt	pCMV-PE2 and pTBL1681
ExFig1	a	PBS_length-16nt	pCMV-PE2 and pTBL1680
ExFig1	a	PBS_length-17nt	pCMV-PE2 and pTBL1679
ExFig1	b	PBS_length-9nt_PE	pCMV-PE2 and pTBL1705
ExFig1	b	PBS_length-9nt_BE	pCMV_AncBE4Max and pTBL1705
ExFig1	b	PBS_length-12nt_PE	pCMV-PE2 and pTBL1703
ExFig1	b	PBS_length-12nt_BE	pCMV_AncBE4Max and pTBL1703
ExFig1	b	PBS_length-17nt_PE	pCMV-PE2 and pTBL1679
ExFig1	b	PBS_length-17nt_BE	pCMV_AncBE4Max and pTBL1679
ExFig1	d	PBS_length-7nt	pCMV-PE2 and pTBL1639
ExFig1	d	PBS_length-8nt	pCMV-PE2 and pTBL1638
ExFig1	d	PBS_length-9nt	pCMV-PE2 and pTBL1637
ExFig1	d	PBS_length-10nt	pCMV-PE2 and pTBL1636
ExFig1	d	PBS_length-11nt	pCMV-PE2 and pTBL1635
ExFig1	d	PBS_length-12nt	pCMV-PE2 and pTBL1634
ExFig1	d	PBS_length-13nt	pCMV-PE2 and pTBL1633
ExFig1	d	PBS_length-14nt	pCMV-PE2 and pTBL1632
ExFig1	d	PBS_length-15nt	pCMV-PE2 and pTBL1631
ExFig1	d	PBS_length-16nt	pCMV-PE2 and pTBL1630
ExFig1	d	PBS_length-17nt	pCMV-PE2 and pTBL1629
ExFig1	d	BE	pCMV_AncBE4Max and pTBL1613
ExFig1	e	see Fig2d
ExFig2	a	B1_PBS_length-15nt	pCMV-PE2 and pTBL1914
ExFig2	a	B1_PBS_length-14nt	pCMV-PE2 and pTBL1915
ExFig2	a	B1_PBS_length-13nt	pCMV-PE2 and pTBL1916
ExFig2	a	B1_PBS_length-12nt	pCMV-PE2 and pTBL1917
ExFig2	a	B1_PBS_length-11nt	pCMV-PE2 and pTBL1918
ExFig2	a	B1_PBS_length-10nt	pCMV-PE2 and pTBL1919
ExFig2	a	B1_PBS_length-9nt	pCMV-PE2 and pTBL1920
ExFig2	a	B2_PBS_length-15nt	pCMV-PE2 and pTBL1921
ExFig2	a	B2_PBS_length-14nt	pCMV-PE2 and pTBL1922
ExFig2	a	B2_PBS_length-13nt	pCMV-PE2 and pTBL1923
ExFig2	a	B2_PBS_length-12nt	pCMV-PE2 and pTBL1924
ExFig2	a	B2_PBS_length-11nt	pCMV-PE2 and pTBL1925
ExFig2	a	B2_PBS_length-10nt	pCMV-PE2 and pTBL1926
ExFig2	a	B2_PBS_length-9nt	pCMV-PE2 and pTBL1927
ExFig2	a	B3_PBS_length-15nt	pCMV-PE2 and pTBL1928
ExFig2	a	B3_PBS_length-13nt	pCMV-PE2 and pTBL1930
ExFig2	a	B3_PBS_length-12nt	pCMV-PE2 and pTBL1931
ExFig2	a	B3_PBS_length-11nt	pCMV-PE2 and pTBL1932
ExFig2	a	B3_PBS_length-10nt	pCMV-PE2 and pTBL1933
ExFig2	a	B3_PBS_length-9nt	pCMV-PE2 and pTBL1934
ExFig2	a	B4_PBS_length-15nt	pCMV-PE2 and pTBL1935
ExFig2	a	B4_PBS_length-14nt	pCMV-PE2 and pTBL1936
ExFig2	a	B4_PBS_length-13nt	pCMV-PE2 and pTBL1937
ExFig2	a	B4_PBS_length-12nt	pCMV-PE2 and pTBL1938
ExFig2	a	B4_PBS_length-11nt	pCMV-PE2 and pTBL1939
ExFig2	a	B4_PBS_length-10nt	pCMV-PE2 and pTBL1940
ExFig2	a	B4_PBS_length-9nt	pCMV-PE2 and pTBL1941
ExFig2	a	B5_PBS_length-15nt	pCMV-PE2 and pTBL1942
ExFig2	a	B5_PBS_length-14nt	pCMV-PE2 and pTBL1943
ExFig2	a	B5_PBS_length-13nt	pCMV-PE2 and pTBL1944
ExFig2	a	B5_PBS_length-11nt	pCMV-PE2 and pTBL1946
ExFig2	a	B5_PBS_length-10nt	pCMV-PE2 and pTBL1947
ExFig2	a	B5_PBS_length-9nt	pCMV-PE2 and pTBL1948
ExFig2	a	B6_PBS_length-15nt	pCMV-PE2 and pTBL1949
ExFig2	a	B6_PBS_length-14nt	pCMV-PE2 and pTBL1950
ExFig2	a	B6_PBS_length-12nt	pCMV-PE2 and pTBL1952
ExFig2	a	B6_PBS_length-11nt	pCMV-PE2 and pTBL1953
ExFig2	a	B6_PBS_length-10nt	pCMV-PE2 and pTBL1954
ExFig2	a	B6_PBS_length-9nt	pCMV-PE2 and pTBL1955
ExFig2	a	B7_PBS_length-15nt	pCMV-PE2 and pTBL1956
ExFig2	a	B7_PBS_length-14nt	pCMV-PE2 and pTBL1957
ExFig2	a	B7_PBS_length-13nt	pCMV-PE2 and pTBL1958
ExFig2	a	B7_PBS_length-12nt	pCMV-PE2 and pTBL1959
ExFig2	a	B7_PBS_length-11nt	pCMV-PE2 and pTBL1960
ExFig2	a	B7_PBS_length-9nt	pCMV-PE2 and pTBL1962
ExFig2	a	B8_PBS_length-15nt	pCMV-PE2 and pTBL1963
ExFig2	a	B8_PBS_length-14nt	pCMV-PE2 and pTBL1964
ExFig2	a	B8_PBS_length-13nt	pCMV-PE2 and pTBL1965
ExFig2	a	B8_PBS_length-12nt	pCMV-PE2 and pTBL1966
ExFig2	a	B8_PBS_length-11nt	pCMV-PE2 and pTBL1967
ExFig2	a	B8_PBS_length-10nt	pCMV-PE2 and pTBL1968
ExFig2	a	B8_PBS_length-9nt	pCMV-PE2 and pTBL1969
ExFig2	a	B9_PBS_length-15nt	pCMV-PE2 and pTBL1970
ExFig2	a	B9_PBS_length-14nt	pCMV-PE2 and pTBL1971
ExFig2	a	B9_PBS_length-12nt	pCMV-PE2 and pTBL1973
ExFig2	a	B9_PBS_length-11nt	pCMV-PE2 and pTBL1974
ExFig2	a	B9_PBS_length-10nt	pCMV-PE2 and pTBL1975
ExFig2	a	B9_PBS_length-9nt	pCMV-PE2 and pTBL1976
ExFig2	a	B10_PBS_length-14nt	pCMV-PE2 and pTBL1978
ExFig2	a	B10_PBS_length-11nt	pCMV-PE2 and pTBL1981
ExFig2	a	B10_PBS_length-10nt	pCMV-PE2 and pTBL2001
ExFig2	b	B1_PBS_length-15nt	pCMV-PE2 and pTBL1904, then pCMV-PE2 and pTBL2003
ExFig2	b	B1_PBS_length-14nt	pCMV-PE2 and pTBL1904, then pCMV-PE2 and pTBL2004
ExFig2	b	B1_PBS_length-13nt	pCMV-PE2 and pTBL1904, then pCMV-PE2 and pTBL2005
ExFig2	b	B1_PBS_length-12nt	pCMV-PE2 and pTBL1904, then pCMV-PE2 and pTBL2006
ExFig2	b	B1_PBS_length-11nt	pCMV-PE2 and pTBL1904, then pCMV-PE2 and pTBL2007
ExFig2	b	B1_PBS_length-10nt	pCMV-PE2 and pTBL1904, then pCMV-PE2 and pTBL2008
ExFig2	b	B1_PBS_length-9nt	pCMV-PE2 and pTBL1904, then pCMV-PE2 and pTBL2009
ExFig2	b	B2_PBS_length-15nt	pCMV-PE2 and pTBL1905, then pCMV-PE2 and pTBL2010
ExFig2	b	B2_PBS_length-14nt	pCMV-PE2 and pTBL1905, then pCMV-PE2 and pTBL2011
ExFig2	b	B2_PBS_length-13nt	pCMV-PE2 and pTBL1905, then pCMV-PE2 and pTBL2012
ExFig2	b	B2_PBS_length-12nt	pCMV-PE2 and pTBL1905, then pCMV-PE2 and pTBL2013
ExFig2	b	B2_PBS_length-11nt	pCMV-PE2 and pTBL1905, then pCMV-PE2 and pTBL2014
ExFig2	b	B2_PBS_length-10nt	pCMV-PE2 and pTBL1905, then pCMV-PE2 and pTBL2015
ExFig2	b	B2_PBS_length-9nt	pCMV-PE2 and pTBL1905, then pCMV-PE2 and pTBL2016
ExFig2	b	B3_PBS_length-15nt	pCMV-PE2 and pTBL1906, then pCMV-PE2 and pTBL2017
ExFig2	b	B3_PBS_length-13nt	pCMV-PE2 and pTBL1906, then pCMV-PE2 and pTBL2019
ExFig2	b	B3_PBS_length-12nt	pCMV-PE2 and pTBL1906, then pCMV-PE2 and pTBL2020
ExFig2	b	B3_PBS_length-11nt	pCMV-PE2 and pTBL1906, then pCMV-PE2 and pTBL2021
ExFig2	b	B3_PBS_length-10nt	pCMV-PE2 and pTBL1906, then pCMV-PE2 and pTBL2022
ExFig2	b	B3_PBS_length-9nt	pCMV-PE2 and pTBL1906, then pCMV-PE2 and pTBL2023
ExFig2	b	B4_PBS_length-15nt	pCMV-PE2 and pTBL1907, then pCMV-PE2 and pTBL2024
ExFig2	b	B4_PBS_length-14nt	pCMV-PE2 and pTBL1907, then pCMV-PE2 and pTBL2025
ExFig2	b	B4_PBS_length-13nt	pCMV-PE2 and pTBL1907, then pCMV-PE2 and pTBL2026
ExFig2	b	B4_PBS_length-12nt	pCMV-PE2 and pTBL1907, then pCMV-PE2 and pTBL2027
ExFig2	b	B4_PBS_length-11nt	pCMV-PE2 and pTBL1907, then pCMV-PE2 and pTBL2028
ExFig2	b	B4_PBS_length-10nt	pCMV-PE2 and pTBL1907, then pCMV-PE2 and pTBL2029
ExFig2	b	B4_PBS_length-9nt	pCMV-PE2 and pTBL1907, then pCMV-PE2 and pTBL2030
ExFig2	b	B5_PBS_length-15nt	pCMV-PE2 and pTBL1908, then pCMV-PE2 and pTBL2031
ExFig2	b	B5_PBS_length-14nt	pCMV-PE2 and pTBL1908, then pCMV-PE2 and pTBL2032
ExFig2	b	B5_PBS_length-13nt	pCMV-PE2 and pTBL1908, then pCMV-PE2 and pTBL2033
ExFig2	b	B5_PBS_length-11nt	pCMV-PE2 and pTBL1908, then pCMV-PE2 and pTBL2035
ExFig2	b	B5_PBS_length-10nt	pCMV-PE2 and pTBL1908, then pCMV-PE2 and pTBL2036
ExFig2	b	B5_PBS_length-9nt	pCMV-PE2 and pTBL1908, then pCMV-PE2 and pTBL2037
ExFig2	b	B6_PBS_length-15nt	pCMV-PE2 and pTBL1909, then pCMV-PE2 and pTBL2038
ExFig2	b	B6_PBS_length-14nt	pCMV-PE2 and pTBL1909, then pCMV-PE2 and pTBL2039
ExFig2	b	B6_PBS_length-13nt	pCMV-PE2 and pTBL1909, then pCMV-PE2 and pTBL2040
ExFig2	b	B6_PBS_length-12nt	pCMV-PE2 and pTBL1909, then pCMV-PE2 and pTBL2041
ExFig2	b	B6_PBS_length-11nt	pCMV-PE2 and pTBL1909, then pCMV-PE2 and pTBL2042
ExFig2	b	B6_PBS_length-10nt	pCMV-PE2 and pTBL1909, then pCMV-PE2 and pTBL2043
ExFig2	b	B6_PBS_length-9nt	pCMV-PE2 and pTBL1909, then pCMV-PE2 and pTBL2044
ExFig2	b	B7_PBS_length-15nt	pCMV-PE2 and pTBL1910, then pCMV-PE2 and pTBL2045
ExFig2	b	B7_PBS_length-14nt	pCMV-PE2 and pTBL1910, then pCMV-PE2 and pTBL2046
ExFig2	b	B7_PBS_length-13nt	pCMV-PE2 and pTBL1910, then pCMV-PE2 and pTBL2047
ExFig2	b	B7_PBS_length-12nt	pCMV-PE2 and pTBL1910, then pCMV-PE2 and pTBL2048
ExFig2	b	B7_PBS_length-11nt	pCMV-PE2 and pTBL1910, then pCMV-PE2 and pTBL2049
ExFig2	b	B7_PBS_length-9nt	pCMV-PE2 and pTBL1910, then pCMV-PE2 and pTBL2051
ExFig2	b	B8_PBS_length-15nt	pCMV-PE2 and pTBL1911, then pCMV-PE2 and pTBL2052
ExFig2	b	B8_PBS_length-14nt	pCMV-PE2 and pTBL1911, then pCMV-PE2 and pTBL2053
ExFig2	b	B8_PBS_length-13nt	pCMV-PE2 and pTBL1911, then pCMV-PE2 and pTBL2054
ExFig2	b	B8_PBS_length-12nt	pCMV-PE2 and pTBL1911, then pCMV-PE2 and pTBL2055
ExFig2	b	B8_PBS_length-11nt	pCMV-PE2 and pTBL1911, then pCMV-PE2 and pTBL2056
ExFig2	b	B8_PBS_length-10nt	pCMV-PE2 and pTBL1911, then pCMV-PE2 and pTBL2057
ExFig2	b	B8_PBS_length-9nt	pCMV-PE2 and pTBL1911, then pCMV-PE2 and pTBL2058
ExFig2	b	B9_PBS_length-15nt	pCMV-PE2 and pTBL1912, then pCMV-PE2 and pTBL2059
ExFig2	b	B9_PBS_length-14nt	pCMV-PE2 and pTBL1912, then pCMV-PE2 and pTBL2060
ExFig2	b	B9_PBS_length-13nt	pCMV-PE2 and pTBL1912, then pCMV-PE2 and pTBL2061
ExFig2	b	B9_PBS_length-12nt	pCMV-PE2 and pTBL1912, then pCMV-PE2 and pTBL2062
ExFig2	b	B9_PBS_length-11nt	pCMV-PE2 and pTBL1912, then pCMV-PE2 and pTBL2063
ExFig2	b	B9_PBS_length-10nt	pCMV-PE2 and pTBL1912, then pCMV-PE2 and pTBL2064
ExFig2	b	B9_PBS_length-9nt	pCMV-PE2 and pTBL1912, then pCMV-PE2 and pTBL2065
ExFig2	b	B10_PBS_length-14nt	pCMV-PE2 and pTBL1913, then pCMV-PE2 and pTBL2067
ExFig2	b	B10_PBS_length-12nt	pCMV-PE2 and pTBL1913, then pCMV-PE2 and pTBL2069
ExFig2	b	B10_PBS_length-11nt	pCMV-PE2 and pTBL1913, then pCMV-PE2 and pTBL2070
ExFig2	b	B10_PBS_length-10nt	pCMV-PE2 and pTBL1913, then pCMV-PE2 and pTBL2071
ExFig2	c	A-B4	pCMV-PE2, pTBL1939, and pTBL2025
ExFig2	c	A-B7	pCMV-PE2, pTBL1958, and pTBL2048
ExFig2	d	A→B Signatures	see Extended Data Figure 2a
ExFig2	d	B→A Signatures	see Extended Data Figure 2b
ExFig3	a	all	PiggyBac cargo mix 1 (see next sheet)
ExFig4	a-f	nicked	PiggyBac cargo mix 2 (see next sheet)
ExFig4	a-b, f	no nick	PiggyBac cargo mix 3 (see next sheet)
3	a-e	all	PiggyBac cargo mix 4 (see next sheet)
3	f	293T	PiggyBac cargo mix 5 (see next sheet)
3	f	iMEF	PiggyBac cargo mix 6 (see next sheet)
4	all	all	pCMV-PE2 and mix of pegRNA vectors (see sheet c)
5	b-c	all, first replicate	PiggyBac cargo mix 7: SuperPiggyBac Transposase, pTBL3435, pTBL3436, pTBL3357, pTBL3360, pTBL3439, pTBL3440, pTBL3328, pTBL3346, pTBL3342
5	b-c	all, second replicate	PiggyBac cargo mix 8: SuperPiggyBac Transposase, pTBL3435, pTBL3436, pTBL3357, pTBL3360, pTBL3439, pTBL3440, pTBL3328, pTBL3346, pTBL3342
ExFig8	c-d	stable cell line for RPUI	SuperPiggyBac Transposase, pTBL2862
ExFig8	c-d	stable cell line for URSP	SuperPiggyBac Transposase, pTBL3346, pTBL3342
ExFig8	c-d	Epoch I	pTBL3244 and pTBL3280
ExFig8	c-d	Epoch P	pTBL3258 and pTBL3272
ExFig8	c-d	Epoch R	pTBL3257 and pTBL3277
ExFig8	c-d	Epoch S	pTBL3243 and pTBL3275
ExFig8	c-d	Epoch U	pTBL3250 and pTBL3266

### Sheet: b. PiggyBac cargo mixes
1. PiggyBac cargo mix 1, Extended Data Figure 3a			P
equal amounts:
pTBL2438
pTBL2453
pTBL2454
pTBL2455
pTBL2456
pTBL2457
pTBL2458
pTBL2459
pTBL2460
pTBL2461
pTBL2462
pTBL2463
pTBL2464
pTBL2465
2. PiggyBac cargo mix 2, Extended Data Figure 4a-f, nicked
50 ng SPBT
500 ng pTBL3478
150 ng pTBL3346
150 ng equimolar mix of pTBL3241-3261
150 ng equimolar mix of 3401-3421
per 12-well
3. PiggyBac cargo mix 3, Extended Data Figure 4a-b, f, no nick
50 ng SPBT
500 ng pTBL3478
225 ng equimolar mix of pTBL3241-3261
225 ng equimolar mix of pTBL3401-3421
per 12-well
4. PiggyBac cargo mix 4, Figure 3a-d, recording +
50 ng SPBT
500 ng pTBL3342
150 ng pTBL3346
150 ng equimolar mix of pTBL3241-3261
150 ng equimolar mix of pTBL3401-3421
per 12-well
5. PiggyBac cargo mix 5, Figure 3f, 293T
475 ng pTBL3328+25 ng SuperPiggyBacTransposase per 24-well
Sorted by FACS for cells with integrated pTBL3328 (marked with sfGFP), 8 days after transfection.
Then into these cells was transfected:
100 ng SuperPiggyBacTransposase
1 µg pTBL3478
283 ng pTBL3346
100 ng equimolar mix of pTBL3241-pTBL3261
400 ng equimolar mix of pTBL3401-pTBL3421
per 6-well
6. PiggyBac cargo mix 6, Figure 3f, iMEF
475 ng pTBL3328+25 ng SuperPiggyBacTransposase per 24-well
Sorted by FACS for cells with integrated pTBL3328 (marked with sfGFP), 8 days after transfection.
Then into these cells was transfected:
100 ng SuperPiggyBacTransposase
1.12 µg pTBL3479
283 ng pTBL3346
100 ng equimolar mix of pTBL3241-pTBL3261
400 ng equimolar mix of pTBL3401-pTBL3421
per 6-well
7. PiggyBac cargo mix 7, Figure 5, first replicate
50 ng SuperPiggyBacTransposase
50 ng pTBL3328
550 ng pTBL3342
128.4 ng pTBL3346
27.2 ng pTBL3435
27.2 ng pTBL3436
40.8 ng pTBL3357
40.8 ng pTBL3360
42.8 ng pTBL3439
42.8 ng pTBL3440
per 6-well
8. PiggyBac cargo mix 8, Figure 5, second replicate
50 ng SuperPiggyBacTransposase
100 ng pTBL3328
500 ng pTBL3342
128.4 ng pTBL3346
27.2 ng pTBL3435
27.2 ng pTBL3436
40.8 ng pTBL3357
40.8 ng pTBL3360
42.8 ng pTBL3439
42.8 ng pTBL3440
per 6-well

### Sheet: c. mix of pegRNA vectors
Figure 4bc
pTBL2170
pTBL2174
pTBL2176
pTBL2226
pTBL2227
pTBL2229
pTBL2230
pTBL2232
pTBL2237
pTBL2238
pTBL2243
pTBL2244
pTBL2245
pTBL2246
pTBL2247
pTBL2248
pTBL2251
pTBL2252
pTBL2253
pTBL2254
pTBL2255
pTBL2256
pTBL2257
pTBL2258
pTBL2259
pTBL2260
pTBL2261
pTBL2262
pTBL2263
pTBL2264
pTBL2265
pTBL2266
pTBL2267
pTBL2268
pTBL2270
pTBL2271
pTBL2272
pTBL2273
pTBL2274
pTBL2275
pTBL2172

### Sheet: d. HTS data sets
Figure	Panel	Sample Label	Replicate 1 data	Replicate 2 data	Replicate 3 data	Replicate 4 data
2	a	PE3	PER61-7	PER61-9	PER61-11
2	a	PE2	PER61-8	PER61-10	PER61-12
2	b	6xHis-18bp	PER11-1	PER13-1
2	b	1	PER11-2	PER13-2	PER12-20
2	b	2	PER11-3	PER13-3
2	b	3	PER11-4	PER13-4
2	b	4	PER11-5	PER13-5
2	b	5	PER11-6	PER13-6	PER12-21
2	b	6	PER11-7	PER13-7
2	b	7	PER11-8	PER13-8
2	b	8	PER11-9	PER13-9
2	b	9	PER11-10	PER13-10	PER12-22
2	b	10	PER11-11	PER13-11
2	b	11	PER11-12	PER13-12
2	b	12	PER11-13	PER13-13
2	b	13	PER12-23	PER13-15
2	b	14	PER12-24	PER13-16
2	b	15	PER12-25	PER13-17
2	b	16	PER12-26	PER13-18
2	b	17	PER12-27	PER13-19
2	b	18	PER12-28	PER13-20
2	b	19	PER12-29	PER13-21
2	b	20	PER12-30	PER13-22
2	c	genomic integrants	PER17-gen1	PER17-gen2	PER17-gen3	PER17-gen4
2	c	mnp	PER17mnp-1	PER17mnp-2	PER17mnp-3	PER17mnp-4
2	d	see Extended Data Figure 1e
2	f	"-"	PER61-39_PER61nanopore2	PER61-41_PER61nanopore2	PER61-43_PER61nanopore2
2	f	"+"	PER61-40_PER61nanopore2	PER61-42_PER61nanopore2	PER61-44_PER61nanopore2
ExFig1	a	signature-1	PER18-41
ExFig1	a	signature-2	PER18-42
ExFig1	a	signature-3	PER18-43
ExFig1	a	signature-4	PER18-44
ExFig1	a	signature-5	PER18-45
ExFig1	a	signature-6	PER18-46
ExFig1	a	signature-7	PER18-47
ExFig1	a	signature-8	PER18-48
ExFig1	a	signature-9	PER18-49
ExFig1	a	signature-10	PER18-50
ExFig1	a	signature-11	PER18-51
ExFig1	a	signature-12	PER18-52
ExFig1	a	signature-13	PER18-53
ExFig1	a	signature-14	PER18-54
ExFig1	a	signature-15	PER18-55
ExFig1	a	signature-16	PER18-56
ExFig1	a	signature-17	PER18-57
ExFig1	a	PBS_length-8nt	PER18-67
ExFig1	a	PBS_length-9nt	PER18-66
ExFig1	a	PBS_length-10nt	PER18-65
ExFig1	a	PBS_length-11nt	PER18-64
ExFig1	a	PBS_length-12nt	PER18-63
ExFig1	a	PBS_length-13nt	PER18-62
ExFig1	a	PBS_length-14nt	PER18-61
ExFig1	a	PBS_length-15nt	PER18-60
ExFig1	a	PBS_length-16nt	PER18-59
ExFig1	a	PBS_length-17nt	PER18-58
ExFig1	b	PBS_length-9nt_PE	PER61-19_PER61nanopore1	PER61-55_PER61nanopore2	PER61-61_PER61nanopore2
ExFig1	b	PBS_length-9nt_BE	PER61-20_PER61nanopore1	PER61-56_PER61nanopore2	PER61-62_PER61nanopore2
ExFig1	b	PBS_length-12nt_PE	PER61-17_PER61nanopore1	PER61-53_PER61nanopore2	PER61-59_PER61nanopore2
ExFig1	b	PBS_length-12nt_BE	PER61-18_PER61nanopore1	PER61-54_PER61nanopore2	PER61-60_PER61nanopore2
ExFig1	b	PBS_length-17nt_PE	PER61-15_PER61nanopore1	PER61-51_PER61nanopore2	PER61-57_PER61nanopore2
ExFig1	b	PBS_length-17nt_BE	PER61-16_PER61nanopore1	PER61-52_PER61nanopore2	PER61-58_PER61nanopore2
ExFig1	d	PBS_length-7nt	PER15-2-13	PER15-2-31
ExFig1	d	PBS_length-8nt	PER15-2-12	PER15-2-30
ExFig1	d	PBS_length-9nt	PER15-2-11	PER15-2-29
ExFig1	d	PBS_length-10nt	PER15-2-10	PER15-2-28
ExFig1	d	PBS_length-11nt	PER15-2-9	PER15-2-27
ExFig1	d	PBS_length-12nt	PER15-2-8	PER15-2-26
ExFig1	d	PBS_length-13nt	PER15-2-25
ExFig1	d	PBS_length-14nt	PER15-2-6	PER15-2-24
ExFig1	d	PBS_length-15nt	PER15-2-5	PER15-2-23
ExFig1	d	PBS_length-16nt	PER15-2-4	PER15-2-22
ExFig1	d	PBS_length-17nt	PER15-2-3	PER15-2-21
ExFig1	d	BE	PER15-2-18	PER15-2-36
ExFig1	e	enriched-1	PER103-16	PER103-88	PER103-160
ExFig1	e	enriched-2	PER103-8	PER103-80	PER103-152
ExFig1	e	enriched-3	PER103-24	PER103-96	PER103-168
ExFig1	e	enriched-4	PER103-17	PER103-89	PER103-161
ExFig1	e	enriched-5	PER103-10	PER103-82	PER103-154
ExFig1	e	enriched-6	PER103-18	PER103-90	PER103-162
ExFig1	e	enriched-7	PER103-19	PER103-91	PER103-163
ExFig1	e	enriched-8	PER103-25	PER103-97	PER103-169
ExFig1	e	enriched-9	PER103-11	PER103-83	PER103-155
ExFig1	e	enriched-10	PER103-12	PER103-84	PER103-156
ExFig1	e	enriched-11	PER103-26	PER103-98	PER103-170
ExFig1	e	enriched-12	PER103-3	PER103-75	PER103-147
ExFig1	e	enriched-13	PER103-21	PER103-93	PER103-165
ExFig1	e	enriched-14	PER103-4	PER103-76	PER103-148
ExFig1	e	enriched-15	PER103-13	PER103-85	PER103-157
ExFig1	e	enriched-16	PER103-14	PER103-86	PER103-158
ExFig1	e	enriched-17	PER103-5	PER103-77	PER103-149
ExFig1	e	enriched-18	PER103-1	PER103-73	PER103-145
ExFig1	e	enriched-19	PER103-6	PER103-78	PER103-150
ExFig1	e	enriched-20	PER103-22	PER103-94	PER103-166
ExFig1	e	enriched-21	PER103-9	PER103-81	PER103-153
ExFig1	e	enriched-22	PER103-7	PER103-79	PER103-151
ExFig1	e	enriched-23	PER103-27	PER103-99	PER103-171
ExFig1	e	enriched-24	PER103-23	PER103-95	PER103-167
ExFig1	e	enriched-25	PER103-28	PER103-100	PER103-172
ExFig1	e	enriched-26	PER103-29	PER103-101	PER103-173
ExFig1	e	enriched-27	PER103-15	PER103-87	PER103-159
ExFig1	e	enriched-28	PER103-31	PER103-103	PER103-175
ExFig1	e	enriched-29	PER103-30	PER103-102	PER103-174
ExFig1	e	enriched-30	PER103-32	PER103-104	PER103-176
ExFig1	e	enriched-31	PER103-33	PER103-105	PER103-177
ExFig1	e	enriched-32	PER103-34	PER103-106	PER103-178
ExFig1	e	enriched-33	PER103-35	PER103-107	PER103-179
ExFig1	e	enriched-34	PER103-36	PER103-108	PER103-180
ExFig1	e	enriched-35	PER103-37	PER103-109	PER103-181
ExFig1	e	enriched-36	PER103-38	PER103-110	PER103-182
ExFig1	e	enriched-37	PER103-2	PER103-74	PER103-146
ExFig1	e	non-enriched-1	PER103-39	PER103-111	PER103-183
ExFig1	e	non-enriched-2	PER103-40	PER103-112	PER103-184
ExFig1	e	non-enriched-3	PER103-41	PER103-113	PER103-185
ExFig1	e	non-enriched-4	PER103-42	PER103-114	PER103-186
ExFig1	e	non-enriched-5	PER103-43	PER103-115	PER103-187
ExFig1	e	non-enriched-6	PER103-44	PER103-116	PER103-188
ExFig1	e	non-enriched-7	PER103-45	PER103-117	PER103-189
ExFig1	e	non-enriched-8	PER103-46	PER103-118	PER103-190
ExFig1	e	non-enriched-9	PER103-47	PER103-119	PER103-191
ExFig1	e	non-enriched-10	PER103-48	PER103-120	PER103-192
ExFig1	e	non-enriched-11	PER103-49	PER103-121	PER103-193
ExFig1	e	non-enriched-12	PER103-50	PER103-122	PER103-194
ExFig2	a	B1_PBS_length-15nt	PER26-1
ExFig2	a	B1_PBS_length-14nt	PER26-2
ExFig2	a	B1_PBS_length-13nt	PER26-3
ExFig2	a	B1_PBS_length-12nt	PER26-4
ExFig2	a	B1_PBS_length-11nt	PER26-5
ExFig2	a	B1_PBS_length-10nt	PER26-6
ExFig2	a	B1_PBS_length-9nt	PER26-7
ExFig2	a	B2_PBS_length-15nt	PER26-8
ExFig2	a	B2_PBS_length-14nt	PER26-9
ExFig2	a	B2_PBS_length-13nt	PER26-10
ExFig2	a	B2_PBS_length-12nt	PER26-11
ExFig2	a	B2_PBS_length-11nt	PER26-12
ExFig2	a	B2_PBS_length-10nt	PER26-13
ExFig2	a	B2_PBS_length-9nt	PER26-14
ExFig2	a	B3_PBS_length-15nt	PER26-15
ExFig2	a	B3_PBS_length-13nt	PER26-17
ExFig2	a	B3_PBS_length-12nt	PER26-18
ExFig2	a	B3_PBS_length-11nt	PER26-19
ExFig2	a	B3_PBS_length-10nt	PER26-20
ExFig2	a	B3_PBS_length-9nt	PER26-21
ExFig2	a	B4_PBS_length-15nt	PER26-22
ExFig2	a	B4_PBS_length-14nt	PER26-23
ExFig2	a	B4_PBS_length-13nt	PER26-24
ExFig2	a	B4_PBS_length-12nt	PER26-25
ExFig2	a	B4_PBS_length-11nt	PER26-26
ExFig2	a	B4_PBS_length-10nt	PER26-27
ExFig2	a	B4_PBS_length-9nt	PER26-28
ExFig2	a	B5_PBS_length-15nt	PER26-29
ExFig2	a	B5_PBS_length-14nt	PER26-30
ExFig2	a	B5_PBS_length-13nt	PER26-31
ExFig2	a	B5_PBS_length-11nt	PER26-33
ExFig2	a	B5_PBS_length-10nt	PER26-34
ExFig2	a	B5_PBS_length-9nt	PER26-35
ExFig2	a	B6_PBS_length-15nt	PER26-36
ExFig2	a	B6_PBS_length-14nt	PER26-37
ExFig2	a	B6_PBS_length-12nt	PER26-39
ExFig2	a	B6_PBS_length-11nt	PER26-40
ExFig2	a	B6_PBS_length-10nt	PER26-41
ExFig2	a	B6_PBS_length-9nt	PER26-42
ExFig2	a	B7_PBS_length-15nt	PER26-43
ExFig2	a	B7_PBS_length-14nt	PER26-44
ExFig2	a	B7_PBS_length-13nt	PER26-45
ExFig2	a	B7_PBS_length-12nt	PER26-46
ExFig2	a	B7_PBS_length-11nt	PER26-47
ExFig2	a	B7_PBS_length-9nt	PER26-49
ExFig2	a	B8_PBS_length-15nt	PER26-50
ExFig2	a	B8_PBS_length-14nt	PER26-51
ExFig2	a	B8_PBS_length-13nt	PER26-52
ExFig2	a	B8_PBS_length-12nt	PER26-53
ExFig2	a	B8_PBS_length-11nt	PER26-54
ExFig2	a	B8_PBS_length-10nt	PER26-55
ExFig2	a	B8_PBS_length-9nt	PER26-56
ExFig2	a	B9_PBS_length-15nt	PER26-57
ExFig2	a	B9_PBS_length-14nt	PER26-58
ExFig2	a	B9_PBS_length-12nt	PER26-60
ExFig2	a	B9_PBS_length-11nt	PER26-61
ExFig2	a	B9_PBS_length-10nt	PER26-62
ExFig2	a	B9_PBS_length-9nt	PER26-63
ExFig2	a	B10_PBS_length-14nt	PER26-65
ExFig2	a	B10_PBS_length-11nt	PER26-68
ExFig2	a	B10_PBS_length-10nt	PER26-69
ExFig2	b	B1_PBS_length-15nt	PER26-71
ExFig2	b	B1_PBS_length-14nt	PER26-72
ExFig2	b	B1_PBS_length-13nt	PER26-73
ExFig2	b	B1_PBS_length-12nt	PER26-74
ExFig2	b	B1_PBS_length-11nt	PER26-75
ExFig2	b	B1_PBS_length-10nt	PER26-76
ExFig2	b	B1_PBS_length-9nt	PER26-77
ExFig2	b	B2_PBS_length-15nt	PER26-78
ExFig2	b	B2_PBS_length-14nt	PER26-79
ExFig2	b	B2_PBS_length-13nt	PER26-80
ExFig2	b	B2_PBS_length-12nt	PER26-81
ExFig2	b	B2_PBS_length-11nt	PER26-82
ExFig2	b	B2_PBS_length-10nt	PER26-83
ExFig2	b	B2_PBS_length-9nt	PER26-84
ExFig2	b	B3_PBS_length-15nt	PER26-85
ExFig2	b	B3_PBS_length-13nt	PER26-87
ExFig2	b	B3_PBS_length-12nt	PER26-88
ExFig2	b	B3_PBS_length-11nt	PER26-89
ExFig2	b	B3_PBS_length-10nt	PER26-90
ExFig2	b	B3_PBS_length-9nt	PER26-91
ExFig2	b	B4_PBS_length-15nt	PER26-92
ExFig2	b	B4_PBS_length-14nt	PER26-93
ExFig2	b	B4_PBS_length-13nt	PER26-94
ExFig2	b	B4_PBS_length-12nt	PER26-95
ExFig2	b	B4_PBS_length-11nt	PER26-96
ExFig2	b	B4_PBS_length-10nt	PER26-97
ExFig2	b	B4_PBS_length-9nt	PER26-98
ExFig2	b	B5_PBS_length-15nt	PER26-99
ExFig2	b	B5_PBS_length-14nt	PER26-100
ExFig2	b	B5_PBS_length-13nt	PER26-101
ExFig2	b	B5_PBS_length-11nt	PER26-103
ExFig2	b	B5_PBS_length-10nt	PER26-104
ExFig2	b	B5_PBS_length-9nt	PER26-105
ExFig2	b	B6_PBS_length-15nt	PER26-106
ExFig2	b	B6_PBS_length-14nt	PER26-107
ExFig2	b	B6_PBS_length-13nt	PER26-108
ExFig2	b	B6_PBS_length-12nt	PER26-109
ExFig2	b	B6_PBS_length-11nt	PER26-110
ExFig2	b	B6_PBS_length-10nt	PER26-111
ExFig2	b	B6_PBS_length-9nt	PER26-112
ExFig2	b	B7_PBS_length-15nt	PER26-113
ExFig2	b	B7_PBS_length-14nt	PER26-114
ExFig2	b	B7_PBS_length-13nt	PER26-115
ExFig2	b	B7_PBS_length-12nt	PER26-116
ExFig2	b	B7_PBS_length-11nt	PER26-117
ExFig2	b	B7_PBS_length-9nt	PER26-119
ExFig2	b	B8_PBS_length-15nt	PER26-120
ExFig2	b	B8_PBS_length-14nt	PER26-121
ExFig2	b	B8_PBS_length-13nt	PER26-122
ExFig2	b	B8_PBS_length-12nt	PER26-123
ExFig2	b	B8_PBS_length-11nt	PER26-124
ExFig2	b	B8_PBS_length-10nt	PER26-125
ExFig2	b	B8_PBS_length-9nt	PER26-126
ExFig2	b	B9_PBS_length-15nt	PER26-127
ExFig2	b	B9_PBS_length-14nt	PER26-128
ExFig2	b	B9_PBS_length-13nt	PER26-129
ExFig2	b	B9_PBS_length-12nt	PER26-130
ExFig2	b	B9_PBS_length-11nt	PER26-131
ExFig2	b	B9_PBS_length-10nt	PER26-132
ExFig2	b	B9_PBS_length-9nt	PER26-133
ExFig2	b	B10_PBS_length-14nt	PER26-135
ExFig2	b	B10_PBS_length-12nt	PER26-137
ExFig2	b	B10_PBS_length-11nt	PER26-138
ExFig2	b	B10_PBS_length-10nt	PER26-139
ExFig2	c	A-B4	PER28-41
ExFig2	c	A-B7	PER28-43
ExFig3	a	recording locus	PER44-9
ExFig3	a	hU6_A→B	PER44-10
ExFig3	a	hU6_B→A	PER44-10
ExFig3	a	mU6_A→B	PER44-11
ExFig3	a	mU6_B→A	PER44-11
ExFig3	a	bU6_A→B	PER44-12
ExFig3	a	bU6_B→A	PER44-12
ExFig4	a-b	nicked, 14 days	PER104-1_oopeg	PER104-2_oopeg	PER104-3_oopeg
ExFig4	a-b	nicked, 27 days	PER104-15_oopeg	PER104-16_oopeg	PER104-17_oopeg
ExFig4	a-b	nicked, 39 days	PER104-21_oopeg	PER104-22_oopeg	PER104-23_oopeg
ExFig4	a-b	nicked, 46 days	PER104-33_oopeg	PER104-34_oopeg	PER104-35_oopeg
ExFig4	a-b	no nick, 14 days	PER104-4_oopeg	PER104-5_oopeg	PER104-6_oopeg
ExFig4	a-b	no nick, 27 days	PER104-18_oopeg	PER104-19_oopeg	PER104-20_oopeg
ExFig4	a-b	no nick, 39 days	PER104-24_oopeg	PER104-25_oopeg	PER104-26_oopeg
ExFig4	a-b	no nick, 46 days	PER104-36_oopeg	PER104-37_oopeg	PER104-38_oopeg
ExFig4	e-f	nicked, 14 days	PER104-1_oosite3 (_nanopore1 and _nanopore2)	PER104-2_oosite3 (_nanopore1 and _nanopore2)	PER104-3_oosite3 (_nanopore1 and _nanopore2)
ExFig4	e-f	nicked, 27 days	PER104-15_oosite3 (_nanopore1 and _nanopore2)	PER104-16_oosite3 (_nanopore1 and _nanopore2)	PER104-17_oosite3 (_nanopore1 and _nanopore2)
ExFig4	e-f	nicked, 39 days	PER104-21_oosite3 (_nanopore1 and _nanopore2)	PER104-22_oosite3 (_nanopore1 and _nanopore2)	PER104-23_oosite3 (_nanopore1 and _nanopore2)
ExFig4	e-f	nicked, 46 days	PER104-33_oosite3 (_nanopore1 and _nanopore2)	PER104-34_oosite3 (_nanopore1 and _nanopore2)	PER104-35_oosite3 (_nanopore1 and _nanopore2)
ExFig4	f	no nick, 14 days	PER104-4_oosite3 (_nanopore1 and _nanopore2)	PER104-5_oosite3 (_nanopore1 and _nanopore2)	PER104-6_oosite3 (_nanopore1 and _nanopore2)
ExFig4	f	no nick, 27 days	PER104-18_oosite3 (_nanopore1 and _nanopore2)	PER104-19_oosite3 (_nanopore1 and _nanopore2)	PER104-20_oosite3 (_nanopore1 and _nanopore2)
ExFig4	f	no nick, 39 days	PER104-24_oosite3 (_nanopore1 and _nanopore2)	PER104-25_oosite3 (_nanopore1 and _nanopore2)	PER104-26_oosite3 (_nanopore1 and _nanopore2)
ExFig4	f	no nick, 46 days	PER104-36_oosite3 (_nanopore1 and _nanopore2)	PER104-37_oosite3 (_nanopore1 and _nanopore2)	PER104-38_oosite3 (_nanopore1 and _nanopore2)
3	a-b	recording, 27 days	PER101-2AR-9-14	PER101-2CR-9-14	PER101-2DR-9-14	Sequencing from the same sample may be in as many as 7 separate fastq files, each from a separate nanopore run.
3	a	recording, 34 days	PER101-2AR-9-21	PER101-2CR-9-21	PER101-2DR-9-21	Sequencing from the same sample may be in as many as 7 separate fastq files, each from a separate nanopore run.
3	a-b	recording, 41 days	PER101-2AR-9-28	PER101-2CR-9-28	PER101-2DR-9-28	Sequencing from the same sample may be in as many as 7 separate fastq files, each from a separate nanopore run.
3	a	recording, 45 days	PER101-2AR-10-2	PER101-2CR-10-2	PER101-2DR-10-2	Sequencing from the same sample may be in as many as 7 separate fastq files, each from a separate nanopore run.
3	a	recording, 49 days	PER101-2AR-10-6	PER101-2CR-10-6	PER101-2DR-10-6	Sequencing from the same sample may be in as many as 7 separate fastq files, each from a separate nanopore run.
3	a-b	recording, 55 days	PER101-2AR-10-12	PER101-2CR-10-12	PER101-2DR-10-12	Sequencing from the same sample may be in as many as 7 separate fastq files, each from a separate nanopore run.
3	a-b	recording, 66 days	PER101-2AR-10-23	PER101-2CR-10-23	PER101-2DR-10-23	Sequencing from the same sample may be in as many as 7 separate fastq files, each from a separate nanopore run.
3	a	cannibalization of A→B and B→A pegRNA genes, 27 days	PER101-np3-1	PER101-np3-2	PER101-np3-3
3	a	cannibalization of A→B and B→A pegRNA genes, 34 days	PER101-np3-4	PER101-np3-5	PER101-np3-6
3	a	cannibalization of A→B and B→A pegRNA genes, 41 days	PER101-np3-7	PER101-np3-8	PER101-np3-9
3	a	cannibalization of A→B and B→A pegRNA genes, 45 days	PER101-np3-10	PER101-np3-11	PER101-np3-12
3	a	cannibalization of A→B and B→A pegRNA genes, 49 days	PER101-np3-13	PER101-np3-14	PER101-np3-15
3	a	cannibalization of A→B and B→A pegRNA genes, 55 days	PER101-np3-16	PER101-np3-17	PER101-np3-18
3	a	cannibalization of A→B and B→A pegRNA genes, 66 days	PER101-np3-19	PER101-np3-20	PER101-np3-21
3	a	cannibalization, A→B plasmid standard	PER101-np3-22	PER101-np3-23	PER101-np3-24	also used as standard for Extended Data Figure 4a-b
3	a	cannibalization, B→A plasmid standard	PER101-np3-25	PER101-np3-26	PER101-np3-27	also used as standard for Extended Data Figure 4a-b
3	c-e	all	PER101-2AR-10-23_Illumina1	PER101-2CR-10-23_Illumina1	PER101-2DR-10-23_Illumina1
3	f	293T	PER70-19_PER70nanopore1	PER70-19_PER70nanopore2	PER70-20_PER70nanopore1	PER70-20_PER70nanopore2
3	f	iMEF	PER70-15_PER70nanopore1	PER70-15_PER70nanopore2	PER70-16_PER70nanopore1	PER70-16_PER70nanopore2
ExFig5	a-c	all	same as Fig3a
ExFig5	d	nanopore	same as Fig3a
ExFig5	d	Illumina	same as Fig3c
4	b-c	1-1-1	PER37-Gfull
4	b-c	1-2-1	PER37-Kfull
4	b-c	1-2-2	PER37-Ifull
4	b-c	2-1-1	PER37-Nfull
4	b-c	2-1-2	PER37-Bfull
4	b-c	2-2-1	PER37-Mfull
4	b-c	2-2-2	PER37-Dfull
4	b-c	3-1-1	PER37-Afull
4	b-c	3-1-2	PER37-Ffull
4	b-c	4-1-1	PER37-Lfull
4	b-c	4-1-2	PER37-Cfull
4	b-c	4-2-1	PER37-Efull
4	b-c	4-2-2	PER37-Hfull
5	a-c	DDD	PER71-27	PER71-54
5	a-c	DDI	PER71-28	PER71-55
5	a-c	DD-	PER71-29	PER71-56
5	a-c	DID	PER71-30	PER71-57
5	a-c	DII	PER71-31	PER71-58
5	a-c	DI-	PER71-32	PER71-59
5	a-c	D-D	PER71-33	PER71-60
5	a-c	D-I	PER71-34	PER71-61
5	a-c	D--	PER71-35	PER71-62
5	a-c	IDD	PER71-36	PER71-63
5	a-c	IDI	PER71-37	PER71-64
5	a-c	ID-	PER71-38	PER71-65
5	a-c	IID	PER71-39	PER71-66
5	a-c	III	PER71-40	PER71-67
5	a-c	II-	PER71-41	PER71-68
5	a-c	I-D	PER71-42	PER71-69
5	a-c	I-I	PER71-43	PER71-70
5	a-c	I--	PER71-44	PER71-71
5	a-c	-DD	PER71-45	PER71-72
5	a-c	-DI	PER71-46	PER71-73
5	a-c	-D-	PER71-47	PER71-74
5	a-c	-ID	PER71-48	PER71-75
5	a-c	-II	PER71-49	PER71-76
5	a-c	-I-	PER71-50	PER71-77
5	a-c	--D	PER71-51	PER71-78
5	a-c	--I	PER71-52	PER71-79
5	a,c	---	PER71-53	PER71-80
ExFig7	b-c	RPUI	PER58-29_PER60-Illumina6
ExFig7	b-c	URSP	PER60-331_PER60-Illumina6

### Sheet: e. HTS oligos
Figure	Primer Name	Sequencing Methodology	F sequence	R sequence
2a-c	site3	Illumina	ACACTCTTTCCCTACACGACGCTCTTCCGATCTnnnnnnnATCCCAGGGAAACGCCCATG	TTCAGACGTGTGCTCTTCCGATCTnnnnnnnCCCAGCCAAACTTGTCAACC
2c	20-bp library	Illumina	ACACTCTTTCCCTACACGACGCTCTTCCGATCTnnnnnnnAGTGGCACCGAGTCGGTGC	TTCAGACGTGTGCTCTTCCGATCTnnnnnnnCTCTGACTTGAGCGTCGATTTTTGTG
ExFig1a,d	site3	Illumina	ACACTCTTTCCCTACACGACGCTCTTCCGATCTnnnnnnnATCCCAGGGAAACGCCCATG	TTCAGACGTGTGCTCTTCCGATCTnnnnnnnCCCAGCCAAACTTGTCAACC
ExFig1b, Replicate 1	site3nanopore	Oxford Nanopore	TAGCATACCGGTnnnnnnnnnnCTACGCCTGTGATGGGCTAAT	TAGCATACCGGTnnnnnnnnnnAACCCTCCAGTGTATCCATTGTC
ExFig1b, Replicate 2	site3outside-outside	Oxford Nanopore	TAGCATACCGGTnnnnnnnnnnGCTTACAGCAGGAGTCCCA	TAGCATACCGGTnnnnnnnnnnGGCGACTGTCCCTCTCAAAT
ExFig1e,2d, data sets 1-58, 83-88, 91-97, 99-122	site3outside-outside	Oxford Nanopore	TAGCATACCGGTnnnnnnnnnnGCTTACAGCAGGAGTCCCA	TAGCATACCGGTnnnnnnnnnnGGCGACTGTCCCTCTCAAAT
ExFig1e,2d, data sets 59-82, 89-90, 98, 188-225	site3nanopore_shorter	Oxford Nanopore	TAGCATACCGGTnnnnnnnnnnGGAGCTTGGCATGAGAAACC	TAGCATACCGGTnnnnnnnnnnGGTCCCTCCTCTCCTGGTG
ExFig2a-c	6xHisF/site3R	Illumina	ACACTCTTTCCCTACACGACGCTCTTCCGATCTnnnnnnnCCAGACTGAGCACGCAAGC	TTCAGACGTGTGCTCTTCCGATCTnnnnnnnCCCAGCCAAACTTGTCAACC
ExFig3a	6xHisF/shorter_site3R	Illumina	ACACTCTTTCCCTACACGACGCTCTTCCGATCTnnnnnnnCCAGACTGAGCACGCAAGC	TTCAGACGTGTGCTCTTCCGATCTnnnnnnGGAAGCAGGGCTTCCTTTCC
ExFig4a-b	ConS-E4F/pEF1aR	Oxford Nanopore	TAGCATACCGGTnnnnnnnnnnACTGGCCGATAATTGCAGACGATG	TAGCATACCGGTnnnnnnnnnnTCTCTAGGCACCGGTTCAATTGC
ExFig4f	site3outside-outside	Oxford Nanopore	TAGCATACCGGTnnnnnnnnnnGCTTACAGCAGGAGTCCCA	TAGCATACCGGTnnnnnnnnnnGGCGACTGTCCCTCTCAAAT
3a-b, ExFig5a-d	site3outside-outside	Oxford Nanopore	TAGCATACCGGTnnnnnnnnnnGCTTACAGCAGGAGTCCCA	TAGCATACCGGTnnnnnnnnnnGGCGACTGTCCCTCTCAAAT
3c-e,ExFig5d	6xHisF/site3R	Illumina	ACACTCTTTCCCTACACGACGCTCTTCCGATCTnnnnnnnCCAGACTGAGCACGCAAGC	TTCAGACGTGTGCTCTTCCGATCTnnnnnnnCCCAGCCAAACTTGTCAACC
3f	expressed_locus_outside-outside	Oxford Nanopore	TAGCATACCGGTnnnnnnnnnnCTGCTGGAGTTCGTAACCGC	TAGCATACCGGTnnnnnnnnnnTGTGTCCAGCATGCAACCTT
4b-c	6xHisF/shorter_site3R	Illumina	ACACTCTTTCCCTACACGACGCTCTTCCGATCTnnnnnnnCCAGACTGAGCACGCAAGC	TTCAGACGTGTGCTCTTCCGATCTnnnnnnGGAAGCAGGGCTTCCTTTCC
5a-c, ExFig8-10	6xHisF/site3R	Illumina	ACACTCTTTCCCTACACGACGCTCTTCCGATCTnnnnnnnCCAGACTGAGCACGCAAGC	TTCAGACGTGTGCTCTTCCGATCTnnnnnnnCCCAGCCAAACTTGTCAACC
ExFig7b-c	6xHisF/site3R	Illumina	ACACTCTTTCCCTACACGACGCTCTTCCGATCTnnnnnnnCCAGACTGAGCACGCAAGC	TTCAGACGTGTGCTCTTCCGATCTnnnnnnnCCCAGCCAAACTTGTCAACC
Note: "nnnnnn," "nnnnnnn," or "nnnnnnnnnn" is a barcode sequence that enables multiplexing.

### Sheet: f. reference sequences
Figure	Reference Sequence Name	Reference Sequence
2a	site3 wt	ATCCCAGGGAAACGCCCATGCAATTAGTCTATTTCTGCTGCAAGTAAGCATGCATTTGTAGGCTTGATGCTTTTTTTCTGCTTCTCCAGCCCTGGCCTGGGTCAATCCTTGGGGCCCAGACTGAGCACGTGATGGCAGAGGAAAGGAAGCCCTGCTTCCTCCAGAGGGCGTCGCAGGACAGCTTTTCCTAGACAGGGGCTAGTATGTGCAGCTCCTGCACCGGGATACTGGTTGACAAGTTTGGCTGGG
2b	site3 wt	ATCCCAGGGAAACGCCCATGCAATTAGTCTATTTCTGCTGCAAGTAAGCATGCATTTGTAGGCTTGATGCTTTTTTTCTGCTTCTCCAGCCCTGGCCTGGGTCAATCCTTGGGGCCCAGACTGAGCACGTGATGGCAGAGGAAAGGAAGCCCTGCTTCCTCCAGAGGGCGTCGCAGGACAGCTTTTCCTAGACAGGGGCTAGTATGTGCAGCTCCTGCACCGGGATACTGGTTGACAAGTTTGGCTGGG
2c	site3-6xHis-Long	ATCCCAGGGAAACGCCCATGCAATTAGTCTATTTCTGCTGCAAGTAAGCATGCATTTGTAGGCTTGATGCTTTTTTTCTGCTTCTCCAGCCCTGGCCTGGGTCAATCCTTGGGGCCCAGACTGAGCACGCAAGCCATCATCACCATCATTGATGGCAGAGGAAAGGAAGCCCTGCTTCCTCCAGAGGGCGTCGCAGGACAGCTTTTCCTAGACAGGGGCTAGTATGTGCAGCTCCTGCACCGGGATACTGGTTGACAAGTTTGGCTGGG
2c	library-plasmid	AGTGGCACCGAGTCGGTGCTGGAGGAAGCAGGGCTTCCTTTCCTCTGCCATCAATGATGGTGATGATGTTTTTTTAAGCTTGGGCCGCTCGAATCACGTGCTCAGTCTGGGCCATCATGATGGTGATGATGTTTTTTTAAGCTTGGGCCGCTCGAGGTACCTCTCTACATATGACATGTGAGCAAAAGGCCAGCAAAAGGCCAGGAACCGTAAAAAGGCCGCGTTGCTGGCGTTTTTCCATAGGCTCCGCCCCCCTGACGAGCATCACAAAAATCGACGCTCAAGTCAGAG
ExFig1a,d	site3-6xHis-Long	ATCCCAGGGAAACGCCCATGCAATTAGTCTATTTCTGCTGCAAGTAAGCATGCATTTGTAGGCTTGATGCTTTTTTTCTGCTTCTCCAGCCCTGGCCTGGGTCAATCCTTGGGGCCCAGACTGAGCACGCAAGCCATCATCACCATCATTGATGGCAGAGGAAAGGAAGCCCTGCTTCCTCCAGAGGGCGTCGCAGGACAGCTTTTCCTAGACAGGGGCTAGTATGTGCAGCTCCTGCACCGGGATACTGGTTGACAAGTTTGGCTGGG
ExFig1b, Replicate 1	site3nanopore	TAGCATACCGGTNNNNNNNNNNCTACGCCTGTGATGGGCTAATTGATGAATCAGTGCTGGAGAATGGGTCACAGTGGCAAATGAGGCTGGAGAGGCCCGTGAGCTGCTGTCCCAGAGGGCCTGGGATGTCCTGCAGGGAGCTTGGCATGAGAAACCTTGGAGAGTTTTAAGCAAGGGCTGATGTGGGCTGCCTAGAAAGGCATGGATGAGAGAAGCCTGGAGACAGGGATCCCAGGGAAACGCCCATGCAATTAGTCTATTTCTGCTGCAAGTAAGCATGCATTTGTAGGCTTGATGCTTTTTTTCTGCTTCTCCAGCCCTGGCCTGGGTCAATCCTTGGGGCCCAGACTGAGCACGCAAGCCATCATCACCATCATTGATGGCAGAGGAAAGGAAGCC…
ExFig1b, Replicate 2	site3outside-outside_nanopore	TAGCATACCGGTNNNNNNNNNNGCTTACAGCAGGAGTCCCACTGGACATTAGAAAAAGCTTCCAAAGGCCAGGTGTGGTGGCTTATGCCTGTAATCCCAGCACTTTGGGAGACCGAGGCAGGCGGATCACCTGAGGTCAGGAGTTTGAGACCAGCCTGACCAACATGGAGAAACCCCATCTCTACTAAAAATACAAAATTAGTCGGGCGTGGTGGTGCATGCCTGAAATCCCAGCTCCTCGGGAGGCTGAGGCAGGAGAATCGCTTGAACCCAGGAGGTGGAGGTTGCAGTGAGCTGAGACTGTGCCACCAGACTCTAGCCTGGACAACAAGAGTGAAACTCCGTCTCAAAAAATAAAAAAATAAAAGAAGAAGAAGAAGAAGAAAAGAAAAAGCTTCC…
ExFig1e,2d, data sets 1-58, 83-88, 91-97, 99-122	site3outside-outside_nanopore	TAGCATACCGGTNNNNNNNNNNGCTTACAGCAGGAGTCCCACTGGACATTAGAAAAAGCTTCCAAAGGCCAGGTGTGGTGGCTTATGCCTGTAATCCCAGCACTTTGGGAGACCGAGGCAGGCGGATCACCTGAGGTCAGGAGTTTGAGACCAGCCTGACCAACATGGAGAAACCCCATCTCTACTAAAAATACAAAATTAGTCGGGCGTGGTGGTGCATGCCTGAAATCCCAGCTCCTCGGGAGGCTGAGGCAGGAGAATCGCTTGAACCCAGGAGGTGGAGGTTGCAGTGAGCTGAGACTGTGCCACCAGACTCTAGCCTGGACAACAAGAGTGAAACTCCGTCTCAAAAAATAAAAAAATAAAAGAAGAAGAAGAAGAAGAAAAGAAAAAGCTTCC…
ExFig1e,2d, data sets 59-82, 89-90, 98, 188-225	site3nanopore_shorter	TAGCATACCGGTNNNNNNNNNNGGAGCTTGGCATGAGAAACCTTGGAGAGTTTTAAGCAAGGGCTGATGTGGGCTGCCTAGAAAGGCATGGATGAGAGAAGCCTGGAGACAGGGATCCCAGGGAAACGCCCATGCAATTAGTCTATTTCTGCTGCAAGTAAGCATGCATTTGTAGGCTTGATGCTTTTTTTCTGCTTCTCCAGCCCTGGCCTGGGTCAATCCTTGGGGCCCAGACTGAGCACGCAAGCCATCATCACCATCATTGATGGCAGAGGAAAGGAAGCCCTGCTTCCTCCAGAGGGCGTCGCAGGACAGCTTTTCCTAGACAGGGGCTAGTATGTGCAGCTCCTGCACCGGGATACTGGTTGACAAGTTTGGCTGGGCTGGAAGCCAGCACCT…
ExFig2a	site3-6xHis-Medium	CCAGACTGAGCACGCAAGCCATCATCACCATCATTGATGGCAGAGGAAAGGAAGCCCTGCTTCCTCCAGAGGGCGTCGCAGGACAGCTTTTCCTAGACAGGGGCTAGTATGTGCAGCTCCTGCACCGGGATACTGGTTGACAAGTTTGGCTGGG
ExFIg2b	site3-6xHis->B1	CCAGACTGAGCACGCAAGCCATCATCACCATCATGCACATTTGTCCCACAAATGTGATGGCAGAGGAAAGGAAGCCCTGCTTCCTCCAGAGGGCGTCGCAGGACAGCTTTTCCTAGACAGGGGCTAGTATGTGCAGCTCCTGCACCGGGATACTGGTTGACAAGTTTGGCTGGG
	site3-6xHis->B2	CCAGACTGAGCACGCAAGCCATCATCACCATCATTGTCACTGCGTGGCGAGCAGTGATGGCAGAGGAAAGGAAGCCCTGCTTCCTCCAGAGGGCGTCGCAGGACAGCTTTTCCTAGACAGGGGCTAGTATGTGCAGCTCCTGCACCGGGATACTGGTTGACAAGTTTGGCTGGG
	site3-6xHis->B3	CCAGACTGAGCACGCAAGCCATCATCACCATCATATACACACCTTGTGAAGGTGTGATGGCAGAGGAAAGGAAGCCCTGCTTCCTCCAGAGGGCGTCGCAGGACAGCTTTTCCTAGACAGGGGCTAGTATGTGCAGCTCCTGCACCGGGATACTGGTTGACAAGTTTGGCTGGG
	site3-6xHis->B4	CCAGACTGAGCACGCAAGCCATCATCACCATCATGCCACTGGGCCATCTATCATTGATGGCAGAGGAAAGGAAGCCCTGCTTCCTCCAGAGGGCGTCGCAGGACAGCTTTTCCTAGACAGGGGCTAGTATGTGCAGCTCCTGCACCGGGATACTGGTTGACAAGTTTGGCTGGG
	site3-6xHis->B5	CCAGACTGAGCACGCAAGCCATCATCACCATCATGCAGGCTGTCACTACACGCCTGATGGCAGAGGAAAGGAAGCCCTGCTTCCTCCAGAGGGCGTCGCAGGACAGCTTTTCCTAGACAGGGGCTAGTATGTGCAGCTCCTGCACCGGGATACTGGTTGACAAGTTTGGCTGGG
	site3-6xHis->B6	CCAGACTGAGCACGCAAGCCATCATCACCATCATGGTCGTGTCCCACTACCTGTTGATGGCAGAGGAAAGGAAGCCCTGCTTCCTCCAGAGGGCGTCGCAGGACAGCTTTTCCTAGACAGGGGCTAGTATGTGCAGCTCCTGCACCGGGATACTGGTTGACAAGTTTGGCTGGG
	site3-6xHis->B7	CCAGACTGAGCACGCAAGCCATCATCACCATCATAATCCCTCTCCCATTCTTCGTGATGGCAGAGGAAAGGAAGCCCTGCTTCCTCCAGAGGGCGTCGCAGGACAGCTTTTCCTAGACAGGGGCTAGTATGTGCAGCTCCTGCACCGGGATACTGGTTGACAAGTTTGGCTGGG
	site3-6xHis->B8	CCAGACTGAGCACGCAAGCCATCATCACCATCATATTACACCCAAGAGCCTGGGTGATGGCAGAGGAAAGGAAGCCCTGCTTCCTCCAGAGGGCGTCGCAGGACAGCTTTTCCTAGACAGGGGCTAGTATGTGCAGCTCCTGCACCGGGATACTGGTTGACAAGTTTGGCTGGG
	site3-6xHis->B9	CCAGACTGAGCACGCAAGCCATCATCACCATCATACCAGACTACCATCGACACGTGATGGCAGAGGAAAGGAAGCCCTGCTTCCTCCAGAGGGCGTCGCAGGACAGCTTTTCCTAGACAGGGGCTAGTATGTGCAGCTCCTGCACCGGGATACTGGTTGACAAGTTTGGCTGGG
	site3-6xHis->B10	CCAGACTGAGCACGCAAGCCATCATCACCATCATAAGCTGAACCATCAGGTTTGTGATGGCAGAGGAAAGGAAGCCCTGCTTCCTCCAGAGGGCGTCGCAGGACAGCTTTTCCTAGACAGGGGCTAGTATGTGCAGCTCCTGCACCGGGATACTGGTTGACAAGTTTGGCTGGG
ExFig2c	site3-6xHis-Medium	CCAGACTGAGCACGCAAGCCATCATCACCATCATTGATGGCAGAGGAAAGGAAGCCCTGCTTCCTCCAGAGGGCGTCGCAGGACAGCTTTTCCTAGACAGGGGCTAGTATGTGCAGCTCCTGCACCGGGATACTGGTTGACAAGTTTGGCTGGG
ExFig3a	site3-6xHis-Short	CCAGACTGAGCACGCAAGCCATCATCACCATCATTGATGGCAGAGGAAAGGAAGCCCTGCTTC
ExFig4a A→B	ConS-E4F/pEF1aR_nanopore A→B	TAGCATACCGGTNNNNNNNNNNACTGGCCGATAATTGCAGACGATGTTTCTATATGTTTTAAGTCTTAGGCATATCGGACATCACTAGTGCATCAGCGCCCTCTGCTGGTTCAGTAAGAATGGTTTCCCCATATACTGGGCAAAACTGGATTTTTGTGGTGATGAAAGGGAAAAAAACAAATTCAGTACAATTGGAAAGCTGGTGTTGTTTTAAAACTCTTGAAAAACACTGAATGAAAGGAATCACACTAAAACTATATGTTGCAATGTTGTTGGTTAAAACGGAGGGCCTATTTCCCATGATTCCTTCATATTTGCATATACGATACAAGGCTGTTAGAGAGATAATTAGAATTAATTTGACTGTAAACACAAAGATATTAGTACAAAATACGTGAC…
ExFig4a-b B→A	ConS-E4F/pEF1aR_nanopore B→A	TAGCATACCGGTNNNNNNNNNNACTGGCCGATAATTGCAGACGATGTTTCTATATGTTTTAAGTCTTAGGCATATCGGACATCACTAGTGCATCAGCGCCCTCTGCTGGTTCAGTAAGAATGGTTTCCCCATATACTGGGCAAAACTGGATTTTTGTGGTGATGAAAGGGAAAAAAACAAATTCAGTACAATTGGAAAGCTGGTGTTGTTTTAAAACTCTTGAAAAACACTGAATGAAAGGAATCACACTAAAACTATATGTTGCAATGTTGTTGGTTAAAACGGAGGGCCTATTTCCCATGATTCCTTCATATTTGCATATACGATACAAGGCTGTTAGAGAGATAATTAGAATTAATTTGACTGTAAACACAAAGATATTAGTACAAAATACGTGAC…
ExFig4f	site3outside-outside_nanopore	TAGCATACCGGTNNNNNNNNNNGCTTACAGCAGGAGTCCCACTGGACATTAGAAAAAGCTTCCAAAGGCCAGGTGTGGTGGCTTATGCCTGTAATCCCAGCACTTTGGGAGACCGAGGCAGGCGGATCACCTGAGGTCAGGAGTTTGAGACCAGCCTGACCAACATGGAGAAACCCCATCTCTACTAAAAATACAAAATTAGTCGGGCGTGGTGGTGCATGCCTGAAATCCCAGCTCCTCGGGAGGCTGAGGCAGGAGAATCGCTTGAACCCAGGAGGTGGAGGTTGCAGTGAGCTGAGACTGTGCCACCAGACTCTAGCCTGGACAACAAGAGTGAAACTCCGTCTCAAAAAATAAAAAAATAAAAGAAGAAGAAGAAGAAGAAAAGAAAAAGCTTCC…
3a-b, ExFig5a-d	site3outside-outside_nanopore	TAGCATACCGGTNNNNNNNNNNGCTTACAGCAGGAGTCCCACTGGACATTAGAAAAAGCTTCCAAAGGCCAGGTGTGGTGGCTTATGCCTGTAATCCCAGCACTTTGGGAGACCGAGGCAGGCGGATCACCTGAGGTCAGGAGTTTGAGACCAGCCTGACCAACATGGAGAAACCCCATCTCTACTAAAAATACAAAATTAGTCGGGCGTGGTGGTGCATGCCTGAAATCCCAGCTCCTCGGGAGGCTGAGGCAGGAGAATCGCTTGAACCCAGGAGGTGGAGGTTGCAGTGAGCTGAGACTGTGCCACCAGACTCTAGCCTGGACAACAAGAGTGAAACTCCGTCTCAAAAAATAAAAAAATAAAAGAAGAAGAAGAAGAAGAAAAGAAAAAGCTTCC…
3c-e,ExFig5d	site3-6xHis-Long	ATCCCAGGGAAACGCCCATGCAATTAGTCTATTTCTGCTGCAAGTAAGCATGCATTTGTAGGCTTGATGCTTTTTTTCTGCTTCTCCAGCCCTGGCCTGGGTCAATCCTTGGGGCCCAGACTGAGCACGCAAGCCATCATCACCATCATTGATGGCAGAGGAAAGGAAGCCCTGCTTCCTCCAGAGGGCGTCGCAGGACAGCTTTTCCTAGACAGGGGCTAGTATGTGCAGCTCCTGCACCGGGATACTGGTTGACAAGTTTGGCTGGG
3f	expressed_locus_outside-outside_nanopore	TAGCATACCGGTNNNNNNNNNNCTGCTGGAGTTCGTAACCGCAGCGGGCATCACGCATGGTATGGATGAACTGTACAAATCCTAAACGCGTTAAGTCGACAATCAACCTCTGGATTACAAAATTTGTGAAAGATTGACTGGTATTCTTAACTATGTTGCTCCTTTTACGCTATGTGGATACGCTGCTTTAATGCCTTTGTATCATGCTATTGCTTCCCGTATGGCTTTCATTTTCTCCTCCTTGTATAAATCCTGGTTGCTGTCTCTTTATGAGGAGTTGTGGCCCGTTGTCAGGCAACGTGGCGTGGTGTGCACTGTGTTTGCTGACGCAACCCCCACTGGTTGGGGCATTGCCACCACCTGTCAGCTCCTTTCCGGGACTTTCGCTTTCCCCCTCCC…
4b-c	site3-6xHis-Short	CCAGACTGAGCACGCAAGCCATCATCACCATCATTGATGGCAGAGGAAAGGAAGCCCTGCTTC
5a-c, ExFig8-10	site3-6xHis-Medium	CCAGACTGAGCACGCAAGCCATCATCACCATCATTGATGGCAGAGGAAAGGAAGCCCTGCTTCCTCCAGAGGGCGTCGCAGGACAGCTTTTCCTAGACAGGGGCTAGTATGTGCAGCTCCTGCACCGGGATACTGGTTGACAAGTTTGGCTGGG
ExFig7b-c	site3-6xHis-Medium	CCAGACTGAGCACGCAAGCCATCATCACCATCATTGATGGCAGAGGAAAGGAAGCCCTGCTTCCTCCAGAGGGCGTCGCAGGACAGCTTTTCCTAGACAGGGGCTAGTATGTGCAGCTCCTGCACCGGGATACTGGTTGACAAGTTTGGCTGGG
Note: "NNNNNNNNNN" in nanopore reference sequences is the location of the barcodes that enable demultiplexing.

### Sheet: g. cell lines
stable cell line	relevant figures	other names
293T-peCHYRON6xHis-clone3	Fig2c-d, ExFig1a, ExFig1e, ExFig2a-b	1533c3
293T-peCHYRON6xHis-clone2	ExFig1d	1533c2
293T-peCHYRON6xHis-clone8	ExFig1d	1533c8
293T-peCHYRON6xHis-clone4	ExFig2c, ExFig3, ExFig4, Fig3a-e,ExFig5, Fig4	1533c4
293T-peCHYRONsynthetic-site1	Fig3f, 293T containing target site installed by PiggyBac transposase, replicate 1	PER70-11
293T-peCHYRONsynthetic-site2	Fig3f, 293T containing target site installed by PiggyBac transposase, replicate 2	PER70-12
iMEF-peCHYRONsynthetic-site1	Fig3f, iMEF containing target site installed by PiggyBac transposase, replicate 1	PER70-7
iMEF-peCHYRONsynthetic-site2	Fig3f, iMEF containing target site installed by PiggyBac transposase, replicate 2	PER70-8
293T-peCHYRONtet_lac1	Fig5b-c, first replicate	PER71-1
293T-peCHYRONtet_lac2	Fig5b-c, second replicate	PER71-2
293T-peCHYRONpemax_nick1	ExFig8b-c, RPUI	PER57-47
293T-peCHYRONpemax_nick2	ExFig8b-c, URSP	PER60-26
